# SHIP2 oligomeric states and activity regulate cellular responses to sodium arsenate-induced stress granule dynamics

**DOI:** 10.64898/2026.05.24.727459

**Authors:** Abdulrahman El Sayed, Abdelhalim Azzi

## Abstract

Protein dimerization plays a central role in regulating enzymatic activity, signal transduction, and transcription factor function. Within the PI3K family, different modes of oligomerization have been reported. However, the oligomerization of lipid 5-phosphatases and its functional consequences have not been described. Here, we show for the first time that the lipid 5-phosphatase SHIP2 exists as a homodimer in cells, with its N-terminal region serving as the primary dimerization domain. We further demonstrate that SHIP2 dimerization has no major impact on its catalytic activity but instead profoundly affects its interactome. Interestingly, we identify the stress granule marker G3BP1 as one of the SHIP2 interactors whose association is moderately influenced by SHIP2 oligomerization states. Furthermore, we show that changes in SHIP2 protein levels, enzymatic activity, and oligomeric state alter the cellular response to sodium arsenate-induced stress. In addition, variation in SHIP2 levels and activity affects stress granule size and dynamics. Together, these findings identify SHIP2 oligomerization as a previously unrecognized regulatory mechanism linking phosphoinositide signaling to stress granule biology.
