## Supplementary table 2 for "SHIP2 oligomeric states and activity regulate cellular responses to sodium arsenate-induced stress granule dynamics"

### Sheet: GO_Molecular_IP WT
Term	Overlap	P-value	Adjusted P-value	Old P-value	Old Adjusted P-value	Odds Ratio	Combined Score	Genes
Ubiquitin Protein Ligase Binding (GO:0031625)	5/264	1.3354e-05	0.000460036	0	0	20.0335	224.85	HSPA9;TUBB;TCP1;ACTG1;HSPA1A
Ubiquitin-like Protein Ligase Binding (GO:0044389)	5/281	1.80406e-05	0.000460036	0	0	18.7834	205.169	HSPA9;TUBB;TCP1;ACTG1;HSPA1A
Ribosome Binding (GO:0043022)	1994-02-01	0.00563943	0.0608836	0	0	19.6482	101.738	G3BP1;EIF3C
C3HC4-type RING Finger Domain Binding (GO:0055131)	2026-01-05	0.00598614	0.0608836	0	0	217.087	1111.12	HSPA1A
NAD+-protein-aspartate ADP-ribosyltransferase Activity (GO:0140806)	2026-01-05	0.00598614	0.0608836	0	0	217.087	1111.12	PARP1
Phosphatidylinositol-3,4,5-trisphosphate 5-Phosphatase Activity (GO:0034485)	2026-01-06	0.00717924	0.0608836	0	0	173.661	857.287	INPPL1
Phosphatidylinositol Trisphosphate Phosphatase Activity (GO:0034594)	2026-01-09	0.0107503	0.0608836	0	0	108.522	491.909	INPPL1
Adenylate Cyclase Inhibiting G Protein-Coupled Glutamate Receptor Activity (GO:0001640)	2026-01-09	0.0107503	0.0608836	0	0	108.522	491.909	GRM8
Inositol-polyphosphate 5-Phosphatase Activity (GO:0004445)	2026-01-09	0.0107503	0.0608836	0	0	108.522	491.909	INPPL1
Inositol Trisphosphate Phosphatase Activity (GO:0046030)	2026-01-10	0.011938	0.0608836	0	0	96.4589	427.123	INPPL1
U6 snRNA Binding (GO:0017070)	2026-01-13	0.0154927	0.0654166	0	0	72.3333	301.441	EIF5A
Phosphatidylinositol Phosphate 5-Phosphatase Activity (GO:0034595)	2026-01-13	0.0154927	0.0654166	0	0	72.3333	301.441	INPPL1
MHC Class I Protein Binding (GO:0042288)	2026-01-14	0.0166748	0.0654166	0	0	66.7659	273.33	TUBB
DNA Binding, Bending (GO:0008301)	2026-01-17	0.0202132	0.0676959	0	0	54.2391	211.61	PARP1
Disordered Domain Specific Binding (GO:0097718)	2026-01-18	0.0213899	0.0676959	0	0	51.046	196.264	HSPA1A
Ribosomal Small Subunit Binding (GO:0043024)	2026-01-18	0.0213899	0.0676959	0	0	51.046	196.264	G3BP1
Glutamate Receptor Activity (GO:0008066)	2026-01-19	0.0225653	0.0676959	0	0	48.2077	182.772	GRM8
Delayed Rectifier Potassium Channel Activity (GO:0005251)	2026-01-25	0.0295893	0.0813955	0	0	36.1449	127.243	KCNH5
NAD+ poly-ADP-ribosyltransferase Activity (GO:0003950)	2026-01-27	0.0319198	0.0813955	0	0	33.3612	114.914	PARP1
MHC Protein Binding (GO:0042287)	2026-01-27	0.0319198	0.0813955	0	0	33.3612	114.914	TUBB
MiRNA Binding (GO:0035198)	1932-01-01	0.0377227	0.0874482	0	0	27.9734	91.6824	YBX1
SH2 Domain Binding (GO:0042169)	1932-01-01	0.0377227	0.0874482	0	0	27.9734	91.6824	INPPL1
Pentosyltransferase Activity (GO:0016763)	1938-01-01	0.0446423	0.0989894	0	0	23.4301	72.8459	PARP1
SnRNA Binding (GO:0017069)	1943-01-01	0.0503721	0.107041	0	0	20.6356	61.6658	EIF5A
Regulatory RNA Binding (GO:0061980)	1945-01-01	0.0526548	0.107416	0	0	19.6957	57.984	YBX1
Damaged DNA Binding (GO:0003684)	1951-01-01	0.0594714	0.116655	0	0	17.327	48.9012	PARP1
MRNA Binding (GO:0003729)	2/339	0.0618928	0.116909	0	0	5.29781	14.7404	G3BP1;LUC7L2
Double-stranded RNA Binding (GO:0003725)	1971-01-01	0.0818555	0.149094	0	0	12.364	30.9446	VIM
Voltage-gated Monoatomic Cation Channel Activity (GO:0022843)	1977-01-01	0.0884705	0.152762	0	0	11.3844	27.6082	KCNH5
Potassium Channel Activity (GO:0005267)	1980-01-01	0.0917609	0.152762	0	0	10.9505	26.1559	KCNH5
Voltage-gated Potassium Channel Activity (GO:0005249)	1981-01-01	0.0928552	0.152762	0	0	10.813	25.6995	KCNH5
Kinase Binding (GO:0019900)	2/467	0.107255	0.170938	0	0	3.81447	8.51597	PARP1;ACTG1
Histone Deacetylase Binding (GO:0042826)	1/105	0.118742	0.18351	0	0	8.30769	17.7021	HSPA1A
Protein Kinase Binding (GO:0019901)	2/531	0.132529	0.198794	0	0	3.34198	6.75399	PARP1;ACTG1
G Protein-Coupled Receptor Binding (GO:0001664)	1/145	0.16032	0.233609	0	0	5.98792	10.9614	HSPA1A
GTP Binding (GO:0005525)	1/200	0.214431	0.303777	0	0	4.32095	6.65326	TUBB
Guanyl Ribonucleotide Binding (GO:0032561)	1/230	0.242521	0.324337	0	0	3.74919	5.31136	TUBB
GTPase Binding (GO:0051020)	1/235	0.247108	0.324337	0	0	3.66815	5.12782	YBX1
RNA Polymerase II-specific DNA-binding Transcription Factor Binding (GO:0061629)	1/236	0.248022	0.324337	0	0	3.65236	5.09225	PARP1
G Protein-Coupled Receptor Activity (GO:0004930)	1/272	0.280234	0.357299	0	0	3.1614	4.02171	GRM8
DNA-binding Transcription Factor Binding (GO:0140297)	1/298	0.302672	0.369592	0	0	2.88084	3.44291	PARP1
ATP Binding (GO:0005524)	1/300	0.30437	0.369592	0	0	2.86128	3.40352	HSPA1A
Cadherin Binding (GO:0045296)	1/321	0.32196	0.38186	0	0	2.67065	3.02672	HSPA1A
Adenyl Ribonucleotide Binding (GO:0032559)	1/339	0.336698	0.390263	0	0	2.52611	2.74985	HSPA1A
Zinc Ion Binding (GO:0008270)	1/372	0.362923	0.411313	0	0	2.29755	2.32872	PARP1
Receptor Ligand Activity (GO:0048018)	1/454	0.423856	0.469928	0	0	1.87379	1.60839	HSPA1A
Transition Metal Ion Binding (GO:0046914)	1/493	0.450838	0.489207	0	0	1.72181	1.37168	PARP1
Double-stranded DNA Binding (GO:0003690)	1/658	0.552173	0.579319	0	0	1.27847	0.759276	YBX1
Protein Homodimerization Activity (GO:0042803)	1/666	0.5566	0.579319	0	0	1.26257	0.739749	PARP1
Sequence-specific DNA Binding (GO:0043565)	1/721	0.58592	0.597638	0	0	1.1628	0.621602	YBX1
Sequence-specific Double-Stranded DNA Binding (GO:1990837)	1/762	0.606557	0.606557	0	0	1.09781	0.548858	YBX1

### Sheet: GO_Molecular_IP_DD
Term	Overlap	P-value	Adjusted P-value	Old P-value	Old Adjusted P-value	Odds Ratio	Combined Score	Genes
MRNA Binding (GO:0003729)	21/339	2.63766e-17	3.24432e-15	0	0	16.1636	617.029	RPL5;DDX5;DHX9;RPS5;RPL13A;DDX21;RPS3A;RPL7;FXR1;RPS14;LARP1;HNRNPK;G3BP1;SERBP1;RPS3;IGF2BP1;RPL35;RPL24;RPL26;RPS2;RPS13
RRNA Binding (GO:0019843)	1946-09-01	1.40052e-12	8.6132e-11	0	0	52.5141	1433.33	RPL5;NPM1;RPS9;RPL12;RPS5;RPL11;RPLP0;RPS3;DDX21
MRNA 5'-UTR Binding (GO:0048027)	2026-07-23	1.5555e-11	6.37755e-10	0	0	92.5406	2303.02	RPL5;RPS14;LARP1;IGF2BP1;RPS3A;RPL26;RPS13
Cadherin Binding (GO:0045296)	13/321	8.46371e-09	2.60259e-07	0	0	9.39651	174.657	RPL34;RPL23A;RPL6;SND1;RPL7A;LARP1;HNRNPK;SERBP1;RPL14;RPL24;RPS2;RPL15;RPL29
Ubiquitin Ligase Inhibitor Activity (GO:1990948)	2026-04-12	2.93932e-07	7.23073e-06	0	0	102.531	1542.06	RPS15;RPL5;RPL11;RPS20
Ribosome Binding (GO:0043022)	1994-07-01	4.84917e-07	9.94081e-06	0	0	16.9582	246.56	NPM1;LARP1;DHX9;G3BP1;SERBP1;RPSA;EIF3C
Ubiquitin-protein Transferase Inhibitor Activity (GO:0055105)	2026-04-15	8.01162e-07	1.40776e-05	0	0	74.5567	1046.57	RPS15;RPL5;RPL11;RPS20
MRNA 3'-UTR Binding (GO:0003730)	7/108	1.24705e-06	1.91733e-05	0	0	14.5972	198.445	FXR1;RPL5;ILF3;DDX5;LARP1;SERBP1;IGF2BP1
Ribosomal Small Subunit Binding (GO:0043024)	2026-03-18	9.65274e-05	0.00131921	0	0	40.5796	375.186	NPM1;LARP1;G3BP1
3'-5' RNA Helicase Activity (GO:0034458)	2026-02-07	0.000521576	0.00583216	0	0	80.3798	607.563	DHX9;YTHDC2
Large Ribosomal Subunit rRNA Binding (GO:0070180)	2026-02-07	0.000521576	0.00583216	0	0	80.3798	607.563	RPL12;RPLP0
5S rRNA Binding (GO:0008097)	2026-02-09	0.000888253	0.00910459	0	0	57.4084	403.366	RPL5;RPL11
Single-stranded RNA Binding (GO:0003727)	1942-03-01	0.00124378	0.011768	0	0	15.5887	104.282	FXR1;ILF3;DHX9
Regulatory RNA Binding (GO:0061980)	1945-03-01	0.00152064	0.0132221	0	0	14.473	93.9101	DHX9;DDX21;YBX1
N6-methyladenosine-containing RNA Reader Activity (GO:1990247)	2026-02-12	0.00161245	0.0132221	0	0	40.1798	258.356	YTHDC2;IGF2BP1
RNA Polymerase Binding (GO:0070063)	2026-02-19	0.00408263	0.0313852	0	0	23.6269	129.972	DHX9;YTHDC2
Fibroblast Growth Factor Binding (GO:0017134)	2026-02-21	0.00498094	0.0360386	0	0	21.1377	112.075	RPS19;RPS2
MRNA 3'-UTR AU-rich Region Binding (GO:0035925)	2026-02-26	0.00758324	0.0518188	0	0	16.7298	81.6718	FXR1;ILF3
MiRNA Binding (GO:0035198)	1932-02-01	0.0113482	0.0734647	0	0	13.3798	59.924	DDX21;YBX1
Catalytic Activity, Acting on a rRNA (GO:0140102)	2026-01-05	0.0249986	0.153741	0	0	49.7375	183.478	NAT10
Supercoiled DNA Binding (GO:0097100)	2026-01-06	0.0299235	0.175266	0	0	39.788	139.62	RPS3
Primary miRNA Binding (GO:0070878)	2026-01-07	0.0348239	0.176067	0	0	33.155	111.316	DDX5
Small Ribosomal Subunit rRNA Binding (GO:0070181)	2026-01-07	0.0348239	0.176067	0	0	33.155	111.316	RPS3
Telomerase Inhibitor Activity (GO:0010521)	2026-01-07	0.0348239	0.176067	0	0	33.155	111.316	PINX1
7SK snRNA Binding (GO:0097322)	2026-01-08	0.0396997	0.176067	0	0	28.4171	91.6854	DDX21
RNA Polymerase Inhibitor Activity (GO:0140870)	2026-01-08	0.0396997	0.176067	0	0	28.4171	91.6854	DDX21
Oxidized DNA Binding (GO:0032356)	2026-01-08	0.0396997	0.176067	0	0	28.4171	91.6854	RPS3
Endonuclease Activity (GO:0004519)	1966-02-01	0.0439476	0.176067	0	0	6.26105	19.5642	RPS3;SND1
SiRNA Binding (GO:0035197)	2026-01-09	0.0445512	0.176067	0	0	24.8637	77.354	DHX9
DNA N-glycosylase Activity (GO:0019104)	2026-01-10	0.0493783	0.176067	0	0	22.1	66.4822	RPS3
Nucleoside Triphosphate Diphosphatase Activity (GO:0047429)	2026-01-10	0.0493783	0.176067	0	0	22.1	66.4822	DHX9
Oxidized Purine DNA Binding (GO:0032357)	2026-01-10	0.0493783	0.176067	0	0	22.1	66.4822	RPS3
Eukaryotic Initiation Factor 4E Binding (GO:0008190)	2026-01-10	0.0493783	0.176067	0	0	22.1	66.4822	LARP1
Tat Protein Binding (GO:0030957)	2026-01-10	0.0493783	0.176067	0	0	22.1	66.4822	NPM1
Double-stranded RNA Binding (GO:0003725)	1971-02-01	0.0501003	0.176067	0	0	5.80588	17.3812	ILF3;DHX9
RNA Nuclease Activity (GO:0004540)	1974-02-01	0.0539323	0.184269	0	0	5.56313	16.2445	EXOSC6;SND1
RNA 7-Methylguanosine Cap Binding (GO:0000340)	2026-01-13	0.0637155	0.193087	0	0	16.5725	45.6295	LARP1
DNA-(apurinic or Apyrimidinic Site) Endonuclease Activity (GO:0003906)	2026-01-13	0.0637155	0.193087	0	0	16.5725	45.6295	RPS3
RNA Stem-Loop Binding (GO:0035613)	2026-01-13	0.0637155	0.193087	0	0	16.5725	45.6295	DHX9
Sequence-specific mRNA Binding (GO:1990825)	2026-01-13	0.0637155	0.193087	0	0	16.5725	45.6295	DHX9
DNA-binding Transcription Factor Binding (GO:0140297)	4/298	0.0643623	0.193087	0	0	2.74984	7.54344	NPM1;DHX9;RPS3;LYAR
DNA Replication Origin Binding (GO:0003688)	2026-01-14	0.0684468	0.19539	0	0	15.2969	41.0217	DHX9
Protein Kinase Regulator Activity (GO:0019887)	1988-02-01	0.0730823	0.19539	0	0	4.65422	12.1762	NPM1;RPLP1
Channel Inhibitor Activity (GO:0016248)	2026-01-15	0.0731544	0.19539	0	0	14.2036	37.1449	ANKRD36C
RNA Exonuclease Activity (GO:0004532)	2026-01-15	0.0731544	0.19539	0	0	14.2036	37.1449	EXOSC6
SUMO Binding (GO:0032183)	2026-01-15	0.0731544	0.19539	0	0	14.2036	37.1449	SERBP1
N-acetyltransferase Activity (GO:0008080)	2026-01-16	0.0778385	0.19539	0	0	13.256	33.8442	NAT10
Ubiquitin-ubiquitin Ligase Activity (GO:0034450)	2026-01-16	0.0778385	0.19539	0	0	13.256	33.8442	PRPF19
Hydrolase Activity, Hydrolyzing N-glycosyl Compounds (GO:0016799)	2026-01-16	0.0778385	0.19539	0	0	13.256	33.8442	RPS3
3'-5' DNA Helicase Activity (GO:0043138)	2026-01-17	0.0824991	0.202948	0	0	12.4269	31.0047	DHX9
Ribosomal Large Subunit Binding (GO:0043023)	2026-01-19	0.0917505	0.221281	0	0	11.045	26.383	NPM1
RNA Cap Binding (GO:0000339)	2026-01-20	0.0963415	0.227885	0	0	10.4632	24.4823	LARP1
DNA Polymerase Binding (GO:0070182)	2026-01-21	0.10091	0.231624	0	0	9.9395	22.7965	NAT10
R-SMAD Binding (GO:0070412)	2026-01-22	0.105455	0.231624	0	0	9.46571	21.2929	DDX5
Single-stranded DNA Helicase Activity (GO:0017116)	2026-01-22	0.105455	0.231624	0	0	9.46571	21.2929	DHX9
Telomerase RNA Binding (GO:0070034)	2026-01-22	0.105455	0.231624	0	0	9.46571	21.2929	PINX1
DNA Nuclease Activity (GO:0004536)	2026-01-23	0.109977	0.237319	0	0	9.035	19.9446	RPS3
Acetyltransferase Activity (GO:0016407)	2026-01-26	0.123409	0.257276	0	0	7.9496	16.6326	NAT10
Nuclear Androgen Receptor Binding (GO:0050681)	2026-01-26	0.123409	0.257276	0	0	7.9496	16.6326	DDX5
Methyl-CpG Binding (GO:0008327)	2026-01-29	0.13664	0.27552	0	0	7.09679	14.1255	CHTOP
NF-kappaB Binding (GO:0051059)	2026-01-29	0.13664	0.27552	0	0	7.09679	14.1255	NPM1
SnoRNA Binding (GO:0030515)	2026-01-30	0.141006	0.279739	0	0	6.85172	13.4222	DDX21
N-acyltransferase Activity (GO:0016410)	1932-01-01	0.149674	0.291367	0	0	6.40903	12.1727	NAT10
Hsp70 Protein Binding (GO:0030544)	1933-01-01	0.153975	0.291367	0	0	6.20844	11.6158	RPS3
Iron-sulfur Cluster Binding (GO:0051536)	1933-01-01	0.153975	0.291367	0	0	6.20844	11.6158	RPS3
Pre-mRNA Binding (GO:0036002)	1934-01-01	0.158254	0.293002	0	0	6.02	11.0982	DDX5
Ubiquitin-like Protein Conjugating Enzyme Binding (GO:0044390)	1935-01-01	0.162512	0.293002	0	0	5.84265	10.6161	RPS3
RNA Polymerase Core Enzyme Binding (GO:0043175)	1935-01-01	0.162512	0.293002	0	0	5.84265	10.6161	DHX9
Hsp90 Protein Binding (GO:0051879)	1936-01-01	0.166749	0.293002	0	0	5.67543	10.1662	RPS3
Virus Receptor Activity (GO:0001618)	1936-01-01	0.166749	0.293002	0	0	5.67543	10.1662	ILF3
DNA Endonuclease Activity (GO:0004520)	1937-01-01	0.170964	0.296178	0	0	5.5175	9.74556	RPS3
Core Promoter Sequence-Specific DNA Binding (GO:0001046)	1939-01-01	0.179332	0.306359	0	0	5.22658	8.98196	NPM1
RNA Polymerase II Complex Binding (GO:0000993)	1941-01-01	0.187616	0.316121	0	0	4.96475	8.3078	DHX9
Kinase Inhibitor Activity (GO:0019210)	1942-01-01	0.191727	0.318682	0	0	4.84341	7.99978	NPM1
SnRNA Binding (GO:0017069)	1943-01-01	0.195818	0.319301	0	0	4.72786	7.70911	DDX21
Kinase Activator Activity (GO:0019209)	1944-01-01	0.199887	0.319301	0	0	4.61767	7.43446	RPLP1
Exonuclease Activity (GO:0004527)	1944-01-01	0.199887	0.319301	0	0	4.61767	7.43446	EXOSC6
Ion Channel Inhibitor Activity (GO:0008200)	1949-01-01	0.219933	0.346817	0	0	4.13563	6.26313	ANKRD36C
RNA Endonuclease Activity (GO:0004521)	1950-01-01	0.223882	0.348576	0	0	4.05102	6.06291	SND1
Damaged DNA Binding (GO:0003684)	1951-01-01	0.227811	0.35026	0	0	3.9698	5.87228	RPS3
TRNA Binding (GO:0000049)	1952-01-01	0.231721	0.351872	0	0	3.89176	5.69063	EIF5B
Catalytic Activity, Acting on a tRNA (GO:0140101)	1957-01-01	0.250976	0.376464	0	0	3.54339	4.89838	NAT10
Pyrophosphatase Activity (GO:0016462)	1962-01-01	0.269754	0.399756	0	0	3.25213	4.26109	DHX9
Protein Kinase Inhibitor Activity (GO:0004860)	1965-01-01	0.280796	0.411165	0	0	3.09922	3.9364	NPM1
Cysteine-type Endopeptidase Activity (GO:0004197)	1977-01-01	0.323335	0.467885	0	0	2.60829	2.94493	USP10
RNA Polymerase II-specific DNA-binding Transcription Factor Binding (GO:0061629)	2/236	0.334981	0.479101	0	0	1.69775	1.85679	NPM1;DHX9
Ubiquitin Protein Ligase Binding (GO:0031625)	2/264	0.385955	0.545661	0	0	1.51415	1.44152	RPL5;RPL11
Cysteine-type Deubiquitinase Activity (GO:0004843)	1/100	0.398025	0.550079	0	0	2	1.84248	USP10
Single-stranded DNA Binding (GO:0003697)	1/100	0.398025	0.550079	0	0	2	1.84248	DHX9
Protein Kinase Activator Activity (GO:0030295)	1/104	0.410154	0.556303	0	0	1.92194	1.71288	RPLP1
Histone Deacetylase Binding (GO:0042826)	1/105	0.413148	0.556303	0	0	1.90337	1.68248	SFPQ
Ubiquitin-like Protein Ligase Binding (GO:0044389)	2/281	0.416097	0.556303	0	0	1.42066	1.24569	RPL5;RPL11
Kinase Binding (GO:0019900)	3/467	0.420706	0.556418	0	0	1.28222	1.11017	NPM1;RPS6;RPS3
Deubiquitinase Activity (GO:0101005)	1/115	0.442275	0.57459	0	0	1.73553	1.41588	USP10
Ribonucleoside Triphosphate Phosphatase Activity (GO:0017111)	2/297	0.443789	0.57459	0	0	1.34251	1.09066	EIF5B;DHX9
Nuclear Receptor Binding (GO:0016922)	1/118	0.450731	0.577499	0	0	1.69077	1.34735	DDX5
Ion Channel Regulator Activity (GO:0099106)	1/134	0.49373	0.62607	0	0	1.48617	1.04889	ANKRD36C
Protein Kinase Binding (GO:0019901)	3/531	0.504515	0.633218	0	0	1.12309	0.768368	NPM1;RPS6;RPS3
Cysteine-type Peptidase Activity (GO:0008234)	1/153	0.54048	0.671505	0	0	1.29914	0.799362	USP10
GTP Binding (GO:0005525)	1/200	0.638553	0.785421	0	0	0.98995	0.444042	EIF5B
Double-stranded DNA Binding (GO:0003690)	3/658	0.650215	0.786161	0	0	0.899392	0.387146	DHX9;RPS3;YBX1
Protein Homodimerization Activity (GO:0042803)	3/666	0.658316	0.786161	0	0	0.888171	0.371318	FXR1;SFPQ;NPM1
Protein Heterodimerization Activity (GO:0046982)	1/211	0.65833	0.786161	0	0	0.937571	0.391951	FXR1
Guanyl Ribonucleotide Binding (GO:0032561)	1/230	0.689997	0.816055	0	0	0.858952	0.318729	EIF5B
GTPase Binding (GO:0051020)	1/235	0.697836	0.817465	0	0	0.840385	0.302346	YBX1
Sequence-specific DNA Binding (GO:0043565)	3/721	0.7104	0.824333	0	0	0.81779	0.279624	CHTOP;MYBBP1A;YBX1
Microtubule Binding (GO:0008017)	1/250	0.720195	0.827887	0	0	0.789157	0.259028	RPS3
Sequence-specific Double-Stranded DNA Binding (GO:1990837)	3/762	0.745167	0.848662	0	0	0.771961	0.22707	SFPQ;DHX9;YBX1
GTPase Activity (GO:0003924)	1/289	0.770948	0.866998	0	0	0.680937	0.177135	EIF5B
ATP Binding (GO:0005524)	1/300	0.783536	0.866998	0	0	0.655518	0.159906	DHX9
Ubiquitin Protein Ligase Activity (GO:0061630)	1/325	0.809654	0.866998	0	0	0.604167	0.127569	PRPF19
Transcription Cis-Regulatory Region Binding (GO:0000976)	2/602	0.812011	0.866998	0	0	0.649798	0.135315	SFPQ;NPM1
Tubulin Binding (GO:0015631)	1/332	0.81639	0.866998	0	0	0.591178	0.119928	RPS3
Endopeptidase Activity (GO:0004175)	1/335	0.819204	0.866998	0	0	0.585778	0.116817	USP10
Ubiquitin-like Protein Ligase Activity (GO:0061659)	1/338	0.821976	0.866998	0	0	0.580475	0.113799	PRPF19
Adenyl Ribonucleotide Binding (GO:0032559)	1/339	0.82289	0.866998	0	0	0.578728	0.112813	DHX9
DNA-binding Transcription Activator Activity, RNA Polymerase II-specific (GO:0001228)	1/341	0.824705	0.866998	0	0	0.575265	0.11087	RPS3
Zinc Ion Binding (GO:0008270)	1/372	0.850593	0.886636	0	0	0.526361	0.0851763	RPS27
Ubiquitin-protein Transferase Activity (GO:0004842)	1/417	0.881578	0.91121	0	0	0.468341	0.0590308	PRPF19
Transition Metal Ion Binding (GO:0046914)	1/493	0.92012	0.943123	0	0	0.394451	0.0328384	RPS27
Cis-regulatory Region Sequence-Specific DNA Binding (GO:0000987)	1/1072	0.996219	0.998723	0	0	0.175798	0.000665951	DHX9
RNA Polymerase II Cis-Regulatory Region Sequence-Specific DNA Binding (GO:0000978)	1/1094	0.996639	0.998723	0	0	0.172059	0.0005793	DHX9
RNA Polymerase II Transcription Regulatory Region Sequence-Specific DNA Binding (GO:0000977)	1/1274	0.998723	0.998723	0	0	0.146316	0.000187038	DHX9

### Sheet: GO_Molecular_IP_HETERO
Term	Overlap	P-value	Adjusted P-value	Old P-value	Old Adjusted P-value	Odds Ratio	Combined Score	Genes
Cadherin Binding (GO:0045296)	7/321	2.5431e-06	0.000175474	0	0	13.6872	176.32	RPL7A;RPL14;RPL24;RPS2;CBL;EMD;HSPA1A
C3HC4-type RING Finger Domain Binding (GO:0055131)	2026-01-05	0.00971292	0.110645	0	0	131.296	608.465	HSPA1A
NAD+-protein-aspartate ADP-ribosyltransferase Activity (GO:0140806)	2026-01-05	0.00971292	0.110645	0	0	131.296	608.465	PARP1
LncRNA Binding (GO:0106222)	2026-01-06	0.0116444	0.110645	0	0	105.032	467.698	RBM33
Phosphatidylinositol-3,4,5-trisphosphate 5-Phosphatase Activity (GO:0034485)	2026-01-06	0.0116444	0.110645	0	0	105.032	467.698	INPPL1
Ubiquitin Protein Ligase Binding (GO:0031625)	3/264	0.0146438	0.110645	0	0	6.28991	26.567	TUBB;RPL11;HSPA1A
Ubiquitin-like Protein Ligase Binding (GO:0044389)	3/281	0.0172757	0.110645	0	0	5.90018	23.9456	TUBB;RPL11;HSPA1A
5S rRNA Binding (GO:0008097)	2026-01-09	0.017417	0.110645	0	0	65.6349	265.841	RPL11
Phosphatidylinositol Trisphosphate Phosphatase Activity (GO:0034594)	2026-01-09	0.017417	0.110645	0	0	65.6349	265.841	INPPL1
Inositol-polyphosphate 5-Phosphatase Activity (GO:0004445)	2026-01-09	0.017417	0.110645	0	0	65.6349	265.841	INPPL1
Histone Deacetylase Binding (GO:0042826)	2/105	0.0178289	0.110645	0	0	10.4214	41.9663	SFPQ;HSPA1A
Inositol Trisphosphate Phosphatase Activity (GO:0046030)	2026-01-10	0.0193339	0.110645	0	0	58.3392	230.2	INPPL1
Ubiquitin Ligase Inhibitor Activity (GO:1990948)	2026-01-12	0.0231568	0.110645	0	0	47.7273	179.715	RPL11
N6-methyladenosine-containing RNA Reader Activity (GO:1990247)	2026-01-12	0.0231568	0.110645	0	0	47.7273	179.715	RBM33
Phosphatidylinositol Phosphate 5-Phosphatase Activity (GO:0034595)	2026-01-13	0.0250628	0.110645	0	0	43.7478	161.271	INPPL1
MHC Class I Protein Binding (GO:0042288)	2026-01-14	0.0269651	0.110645	0	0	40.3806	145.903	TUBB
MRNA Binding (GO:0003729)	3/339	0.0281367	0.110645	0	0	4.86731	17.3796	RPL24;RPS2;LUC7L2
Ubiquitin-protein Transferase Inhibitor Activity (GO:0055105)	2026-01-15	0.0288639	0.110645	0	0	37.4944	132.924	RPL11
Phosphate Transmembrane Transporter Activity (GO:0005315)	2026-01-17	0.0326505	0.112644	0	0	32.8043	112.253	SLC25A3
DNA Binding, Bending (GO:0008301)	2026-01-17	0.0326505	0.112644	0	0	32.8043	112.253	PARP1
Disordered Domain Specific Binding (GO:0097718)	2026-01-18	0.0345385	0.113484	0	0	30.8731	103.909	HSPA1A
Solute:proton Symporter Activity (GO:0015295)	2026-01-19	0.0364228	0.114235	0	0	29.1564	96.5824	SLC25A3
Fibroblast Growth Factor Binding (GO:0017134)	2026-01-21	0.0401807	0.120542	0	0	26.2382	84.3391	RPS2
Ephrin Receptor Binding (GO:0046875)	2026-01-22	0.0420543	0.120906	0	0	24.9875	79.1801	CBL
NAD+ poly-ADP-ribosyltransferase Activity (GO:0003950)	2026-01-27	0.0513691	0.136326	0	0	20.1771	59.9002	PARP1
MHC Protein Binding (GO:0042287)	2026-01-27	0.0513691	0.136326	0	0	20.1771	59.9002	TUBB
Methyl-CpG Binding (GO:0008327)	2026-01-29	0.0550702	0.140735	0	0	18.734	54.3127	CHTOP
MiRNA Binding (GO:0035198)	1932-01-01	0.0605955	0.144176	0	0	16.9185	47.4316	YBX1
SH2 Domain Binding (GO:0042169)	1932-01-01	0.0605955	0.144176	0	0	16.9185	47.4316	INPPL1
Beta-tubulin Binding (GO:0048487)	1934-01-01	0.0642616	0.147802	0	0	15.8915	43.619	EMD
Pentosyltransferase Activity (GO:0016763)	1938-01-01	0.0715519	0.159261	0	0	14.1707	37.3728	PARP1
Regulatory RNA Binding (GO:0061980)	1945-01-01	0.084177	0.179749	0	0	11.9121	29.4804	YBX1
RRNA Binding (GO:0019843)	1946-01-01	0.0859669	0.179749	0	0	11.6468	28.5788	RPL11
SH3 Domain Binding (GO:0017124)	1950-01-01	0.0930924	0.18702	0	0	10.6939	25.389	CBL
Damaged DNA Binding (GO:0003684)	1951-01-01	0.0948653	0.18702	0	0	10.4795	24.6823	PARP1
Secondary Active Transmembrane Transporter Activity (GO:0015291)	1955-01-01	0.101923	0.195353	0	0	9.70127	22.1532	SLC25A3
Receptor Tyrosine Kinase Binding (GO:0030971)	1968-01-01	0.124493	0.232163	0	0	7.81383	16.2802	CBL
Cysteine-type Endopeptidase Activity (GO:0004197)	1977-01-01	0.139793	0.253835	0	0	6.88539	13.5476	USP34
Protein Tyrosine Kinase Binding (GO:1990782)	1986-01-01	0.154833	0.273936	0	0	6.15356	11.4789	CBL
Zinc Ion Binding (GO:0008270)	2/372	0.163655	0.277832	0	0	2.86209	5.18037	RPS27;PARP1
Sequence-specific DNA Binding (GO:0043565)	3/721	0.165089	0.277832	0	0	2.2334	4.02297	CHTOP;ZFP42;YBX1
Cysteine-type Deubiquitinase Activity (GO:0004843)	1/100	0.177721	0.29197	0	0	5.27964	9.1208	USP34
Sequence-specific Double-Stranded DNA Binding (GO:1990837)	3/762	0.184926	0.296741	0	0	2.10826	3.55832	SFPQ;ZFP42;YBX1
Deubiquitinase Activity (GO:0101005)	1/115	0.201573	0.316102	0	0	4.58149	7.33774	USP34
G Protein-Coupled Receptor Binding (GO:0001664)	1/145	0.247271	0.374706	0	0	3.62153	5.06025	HSPA1A
Transition Metal Ion Binding (GO:0046914)	2/493	0.249804	0.374706	0	0	2.14345	2.97313	RPS27;PARP1
Cysteine-type Peptidase Activity (GO:0008234)	1/153	0.259021	0.380264	0	0	3.42954	4.63278	USP34
Actin Binding (GO:0003779)	1/198	0.321855	0.456982	0	0	2.64013	2.99299	EMD
GTP Binding (GO:0005525)	1/200	0.324524	0.456982	0	0	2.61333	2.94103	TUBB
Guanyl Ribonucleotide Binding (GO:0032561)	1/230	0.363346	0.478641	0	0	2.26752	2.29564	TUBB
Double-stranded DNA Binding (GO:0003690)	2/658	0.368936	0.478641	0	0	1.59072	1.58616	ZFP42;YBX1
GTPase Binding (GO:0051020)	1/235	0.369602	0.478641	0	0	2.21851	2.20815	YBX1
RNA Polymerase II-specific DNA-binding Transcription Factor Binding (GO:0061629)	1/236	0.370846	0.478641	0	0	2.20896	2.19122	PARP1
Protein Homodimerization Activity (GO:0042803)	2/666	0.374589	0.478641	0	0	1.57091	1.54251	SFPQ;PARP1
DNA-binding Transcription Factor Binding (GO:0140297)	1/298	0.443469	0.549129	0	0	1.74234	1.41674	PARP1
ATP Binding (GO:0005524)	1/300	0.44567	0.549129	0	0	1.73051	1.39855	HSPA1A
Ubiquitin Protein Ligase Activity (GO:0061630)	1/325	0.472479	0.550797	0	0	1.59495	1.19583	CBL
Tubulin Binding (GO:0015631)	1/332	0.479757	0.550797	0	0	1.56066	1.14627	EMD
Endopeptidase Activity (GO:0004175)	1/335	0.482845	0.550797	0	0	1.54641	1.12588	USP34
Ubiquitin-like Protein Ligase Activity (GO:0061659)	1/338	0.485916	0.550797	0	0	1.53241	1.10597	CBL
Adenyl Ribonucleotide Binding (GO:0032559)	1/339	0.486936	0.550797	0	0	1.5278	1.09944	HSPA1A
Ubiquitin-protein Transferase Activity (GO:0004842)	1/417	0.560683	0.623986	0	0	1.2364	0.715379	CBL
Receptor Ligand Activity (GO:0048018)	1/454	0.591949	0.648325	0	0	1.13326	0.59421	HSPA1A
Kinase Binding (GO:0019900)	1/467	0.602411	0.649474	0	0	1.10091	0.557961	PARP1
Protein Kinase Binding (GO:0019901)	1/531	0.650221	0.690234	0	0	0.964796	0.41529	PARP1
Transcription Cis-Regulatory Region Binding (GO:0000976)	1/602	0.696714	0.728383	0	0	0.84771	0.306346	SFPQ
Cis-regulatory Region Sequence-Specific DNA Binding (GO:0000987)	1/1072	0.883586	0.901823	0	0	0.464151	0.0574466	ZFP42
RNA Polymerase II Cis-Regulatory Region Sequence-Specific DNA Binding (GO:0000978)	1/1094	0.888753	0.901823	0	0	0.454278	0.0535759	ZFP42
RNA Polymerase II Transcription Regulatory Region Sequence-Specific DNA Binding (GO:0000977)	1/1274	0.923423	0.923423	0	0	0.386323	0.0307775	ZFP42
