## Supplementary table 3 for "SHIP2 oligomeric states and activity regulate cellular responses to sodium arsenate-induced stress granule dynamics"

### Sheet: Arkusz1
T: Gene names	LFQ intensity 1	LFQ intensity 2	LFQ intensity 5	LFQ intensity 6	N: Peptides	N: Razor + unique peptides	N: Unique peptides	N: Sequence coverage [%]	N: Unique + razor sequence coverage [%]	N: Unique sequence coverage [%]	N: Mol. weight [kDa]	N: Q-value	N: Score	N: Intensity	N: MS/MS count	N: Razor + unique peptides 1	N: Razor + unique peptides 2	N: Razor + unique peptides 4	N: Razor + unique peptides 5	N: Razor + unique peptides 6	N: Razor + unique peptides 8	T: Protein IDs	T: Majority protein IDs	T: Protein names
NKRF	NaN	NaN	2.09498	NaN	2	2	2	3.8	3.8	3.8	77.672	0	2.2364	6830300	1	1	0	0	2	0	1	O15226	O15226	NF-kappa-B-repressing factor
INPPL1	13.0887	13.2999	13.2022	13.9629	69	69	69	73.8	73.8	73.8	138.6	0	323.31	12295000000	408	68	68	3	66	69	1	O15357;Q92835;Q7Z7G1	O15357	Phosphatidylinositol 3,4,5-trisphosphate 5-phosphatase 2
NPM3	0.162153	0.110268	3.26039	0.857878	1	1	1	9	9	9	19.343	0	70.045	4868800	1	1	1	1	1	1	1	O75607	O75607	Nucleoplasmin-3
EIF2S1	0.243113	NaN	2.73014	1.05252	2	2	2	9.2	9.2	9.2	36.112	0	11.089	14765000	3	1	0	1	2	1	1	P05198	P05198	Eukaryotic translation initiation factor 2 subunit 1
NPM1	0.31418	0.167948	2.62411	0.80691	10	10	10	55.4	55.4	55.4	32.575	0	323.31	822730000	41	5	4	8	10	7	6	P06748	P06748	Nucleophosmin
PARP1	0.489197	0.00479698	2.78912	1.02702	25	25	25	37.7	37.7	37.7	113.08	0	120.25	286950000	42	14	14	11	25	15	4	P09874	P09874	Poly [ADP-ribose] polymerase 1
RPL22	0.000764847	-0.316591	2.06921	0.294788	3	3	3	40.6	40.6	40.6	14.787	0	31.384	144310000	11	3	2	2	3	3	2	P35268	P35268	60S ribosomal protein L22
EIF2S3;EIF2S3L	NaN	NaN	3.31236	1.03587	4	4	4	16.1	16.1	16.1	51.109	0	27.405	31740000	4	0	0	2	4	4	1	P41091;Q2VIR3	P41091;Q2VIR3	Eukaryotic translation initiation factor 2 subunit 3;Putative eukaryotic translation initiation factor 2 subunit 3-like protein
PRRC2A	2.52851	2.47149	3.93442	4.22289	9	9	9	8.3	8.3	8.3	228.86	0	31.985	85966000	21	7	7	2	9	8	1	P48634	P48634	Protein PRRC2A
RPL10A	-0.250792	-0.167503	3.20316	0.781864	12	12	12	47.9	47.9	47.9	24.831	0	90.011	253850000	28	4	4	4	12	9	2	P62906	P62906	60S ribosomal protein L10a
RPS21	-0.937927	-0.175756	2.14524	0.712296	4	4	4	50.6	50.6	50.6	9.1113	0	234.52	72098000	12	1	1	1	4	1	1	P63220	P63220	40S ribosomal protein S21
FMR1	NaN	NaN	3.1397	0.432932	5	4	3	11.7	10.4	7.4	71.174	0	8.2976	19317000	4	0	0	0	4	1	1	Q06787	Q06787	Fragile X mental retardation protein 1
G3BP1	NaN	-0.214142	6.32549	2.35075	14	14	13	42.3	42.3	39.7	52.164	0	59.624	195360000	24	0	1	1	14	6	3	Q13283	Q13283	Ras GTPase-activating protein-binding protein 1
CAPRIN1	-0.0186386	-0.0144062	3.49165	1.9998	7	7	7	18.3	18.3	18.3	78.365	0	123.16	323050000	14	1	1	3	7	4	3	Q14444	Q14444	Caprin-1
DHX30	-0.612116	-0.822805	2.21292	0.922764	7	7	7	8.5	8.5	8.5	133.94	0	17.779	34568000	11	3	3	2	7	4	4	Q7L2E3	Q7L2E3	Putative ATP-dependent RNA helicase DHX30
SERBP1	-0.116297	0.0981903	2.3824	0.20714	8	8	8	30.4	30.4	30.4	44.965	0	31.703	132250000	10	3	2	4	8	2	2	Q8NC51	Q8NC51	Plasminogen activator inhibitor 1 RNA-binding protein
SRPK1	-0.55365	-0.593618	2.41375	0.948719	5	5	5	14.4	14.4	14.4	74.324	0	39.859	36632000	5	1	1	2	4	3	3	Q96SB4	Q96SB4	SRSF protein kinase 1
C7orf50	NaN	NaN	2.28718	-0.443575	3	3	3	29.4	29.4	29.4	22.083	0	5.4906	16739000	3	2	1	0	3	1	1	Q9BRJ6	Q9BRJ6	Uncharacterized protein C7orf50
GNL3	0.313692	-0.0369587	3.24496	1.66518	7	7	7	19.7	19.7	19.7	61.992	0	56.32	39735000	8	4	3	2	7	3	1	Q9BVP2	Q9BVP2	Guanine nucleotide-binding protein-like 3
DDX21	-0.303762	-0.289385	2.26903	0.484041	17	17	17	32.2	32.2	32.2	87.343	0	83.838	191740000	26	11	9	8	17	10	5	Q9NR30;Q9BQ39	Q9NR30	Nucleolar RNA helicase 2
BCLAF1	-0.0770302	-0.113045	2.01569	0.622675	6	6	5	9.9	9.9	8.7	106.12	0	38.93	69541000	12	5	4	5	6	5	3	Q9NYF8	Q9NYF8	Bcl-2-associated transcription factor 1
RRBP1	-0.185957	0.395737	2.5099	0.631662	4	4	4	3.5	3.5	3.5	152.45	0	29.608	19862000	4	1	2	1	4	2	1	Q9P2E9	Q9P2E9	Ribosome-binding protein 1
G3BP2	-0.169893	-0.413805	3.91743	1.32513	7	6	6	23.9	21.4	21.4	54.12	0	12.143	75089000	10	1	1	1	6	3	2	Q9UN86	Q9UN86	Ras GTPase-activating protein-binding protein 2
SRRM2	0.66857	0.722309	5.54259	-0.0172806	12	12	12	7.3	7.3	7.3	299.61	0	18.999	63761000	14	2	2	1	12	2	1	Q9UQ35	Q9UQ35	Serine/arginine repetitive matrix protein 2
